# FAK regulates IL-33 expression by controlling chromatin accessibility at c-Jun motifs

**DOI:** 10.1101/2020.07.15.177212

**Authors:** Billie G. C. Griffith, Rosanna Upstill-Goddard, Holly Brunton, Graeme R. Grimes, Andrew V. Biankin, Bryan Serrels, Adam Byron, Margaret C. Frame

**Affiliations:** Cancer Research UK Edinburgh Centre, Institute of Genetics and Molecular Medicine, University of Edinburgh, Edinburgh EH4 2XR, UK; Wolfson Wohl Cancer Research Centre, Institute of Cancer Sciences, College of Medical, Veterinary and Life Sciences, University of Glasgow, Glasgow G61 1QH, UK; Cancer Research UK Beatson Institute, Garscube Estate, Switchback Road, Glasgow G61 1BD, UK; MRC Human Genetics Unit, Institute of Genetics and Molecular Medicine, University of Edinburgh, Edinburgh EH4 2XU, UK

**Keywords:** FAK, c-Jun, IL-33, chromatin, transcription

## Abstract

Focal adhesion kinase (FAK) localizes to focal adhesions and is overexpressed in many cancers. FAK can also translocate to the nucleus, where it binds to, and regulates, several transcription factors, including MBD2, p53 and IL-33, to control gene expression by unknown mechanisms. We have used ATAC-seq to reveal that FAK controls chromatin accessibility at a subset of regulated genes. Integration of ATAC-seq and RNA-seq data showed that FAK-dependent chromatin accessibility is linked to differential gene expression, including of the FAK-regulated cytokine and transcriptional regulator interleukin-33 (*Il33*), which controls anti-tumor immunity. Analysis of the accessibility peaks on the *Il33* gene promoter/enhancer regions revealed sequences for several transcription factors, including ETS and AP-1 motifs, and we show that c-Jun, a component of AP-1, regulates *Il33* gene expression by binding to its enhancer in a FAK kinase-dependent manner. This work provides the first demonstration that FAK controls transcription via chromatin accessibility, identifying a novel mechanism by which nuclear FAK regulates biologically important gene expression.
