## Supplementary Data S3 for "FAK regulates IL-33 expression by controlling chromatin accessibility at c-Jun motifs"

### Sheet: Tab1 Filtered list
TF	Motif location on IL33 gene	Location in ATAC-seq peak
Atf2	Enhancer	-76(TCCTGACGTCAG,+,0.00),-74(CTGACGTCAGTG,-,0.00)
Atf7	Enhancer	-76(TCCTGACGTCAG,+,0.00),-74(CTGACGTCAGTG,-,0.00)
ESRRB	Promoter	-77(CTGACCTTTA,+,0.00)
GSC	Promoter	-58(CTAATCCT,-,0.00)
HNF1a	Promoter	-33(GCTTAAAAATTAA,+,0.00),-31(TTAAAAATTAACT,-,0.00)
HNF1b	Promoter	-31(TTAAAAATTAAC,-,0.00)
Jun	Enhancer	62(GTCTGACTCATT,-,0.00),63(TCTGACTCATTG,+,0.00)
Myb	Enhancer	-88(CAACTGAA,-,0.00)
NFYA	Promoter	68(CTCATTGGCG,-,0.00)
NKX3-1	Promoter	-70(TTATGTGGTT,-,0.00)
NR4A1	Enhancer	-76(TGACCTTTATGT,+,0.00)
OTX2	Promoter	-59(GCTAATCCTA,+,0.00)
PAX7	Promoter	-57(TAATCCTATTAC,+,0.00)
PHOX2A	Promoter	-58(CTAATCCTATTA,+,0.00),-57(TAATCCTATTAC,-,0.00)
PRDM10	Promoter	87(TGATACATTCCT,+,0.00)
PROP1	Promoter	-58(CTAATCCTATTA,+,0.00),-57(TAATCCTATTAC,-,0.00)
RFX6	Promoter	31(TGCTTCCCAGCACCT,+,0.00),43(CCTAGCCTAGCAGCA,+,0.00)
Runx1	Promoter	-69(TATGTGGTTA,-,0.00),50(ATTGTGGCTT,-,0.00)
TBP	Promoter	2(CTGCTTTAAAGG,-,0.00),3(TGCTTTAAAGGA,-,0.00),4(GCTTTAAAGGAA,+,0.00)
TBX5	Promoter	38(CAGCACCT,-,0.00)
TEAD1	Promoter	89(ATACATTCCT,+,0.00)
TEAD2	Promoter	91(ACATTCCTAA,-,0.00)
TEAD3	Promoter	90(TACATTCCTA,+,0.00)
TEAD4	Promoter	91(ACATTCCTAA,-,0.00)

### Sheet: Tab2
Peak_ID	Chr	Start	End	Strand	Peak.Score	Focus.Ratio.Region.Size	Annotation	Detailed.Annotation	Distance.to.TSS	Nearest.PromoterID	Entrez.ID	Nearest.Unigene	Nearest.Refseq	Nearest.Ensembl	Gene.Name	Gene.Alias	Gene.Description	Gene.Type	CpG.	GC.	TF	value
WT_peak_16932	chr19	29946511	29946711	+	0	NA	intron (NM_001164724, intron 1 of 7)	RMER5|LTR|ERV1	821	NM_001164724	77125	Mm.182359	NM_133775	ENSMUSG00000024810	Il33	9230117N10Rik|Il-33|Il1f11|NF-HEV	interleukin 33	protein-coding	0	0.363184	PR.NR..T47D.PR.ChIP.Seq.GSE31130..Homer.Distance.From.Peak.sequence.strand.conservation.	10(AAGGAAATTATGTAT,+,0.00)
WT_peak_16932	chr19	29946511	29946711	+	0	NA	intron (NM_001164724, intron 1 of 7)	RMER5|LTR|ERV1	821	NM_001164724	77125	Mm.182359	NM_133775	ENSMUSG00000024810	Il33	9230117N10Rik|Il-33|Il1f11|NF-HEV	interleukin 33	protein-coding	0	0.363184	Foxo1.Forkhead..RAW.Foxo1.ChIP.Seq.Fan_et_al...Homer.Distance.From.Peak.sequence.strand.conservation.	-100(CTGTTTCC,+,0.00)
WT_peak_16932	chr19	29946511	29946711	+	0	NA	intron (NM_001164724, intron 1 of 7)	RMER5|LTR|ERV1	821	NM_001164724	77125	Mm.182359	NM_133775	ENSMUSG00000024810	Il33	9230117N10Rik|Il-33|Il1f11|NF-HEV	interleukin 33	protein-coding	0	0.363184	Etv2.ETS..ES.ER71.ChIP.Seq.GSE59402..Homer.0.967..Distance.From.Peak.sequence.strand.conservation.	-100(CTGTTTCCTGCC,+,0.00)
WT_peak_16932	chr19	29946511	29946711	+	0	NA	intron (NM_001164724, intron 1 of 7)	RMER5|LTR|ERV1	821	NM_001164724	77125	Mm.182359	NM_133775	ENSMUSG00000024810	Il33	9230117N10Rik|Il-33|Il1f11|NF-HEV	interleukin 33	protein-coding	0	0.363184	Pit1.Homeobox..GCrat.Pit1.ChIP.Seq.GSE58009..Homer.Distance.From.Peak.sequence.strand.conservation.	15(AATTATGTAT,-,0.00)
WT_peak_16932	chr19	29946511	29946711	+	0	NA	intron (NM_001164724, intron 1 of 7)	RMER5|LTR|ERV1	821	NM_001164724	77125	Mm.182359	NM_133775	ENSMUSG00000024810	Il33	9230117N10Rik|Il-33|Il1f11|NF-HEV	interleukin 33	protein-coding	0	0.363184	TATA.Box.TBP..Promoter.Homer.Distance.From.Peak.sequence.strand.conservation.	2(CTGCTTTAAAGG,-,0.00),3(TGCTTTAAAGGA,-,0.00),4(GCTTTAAAGGAA,+,0.00)
WT_peak_16932	chr19	29946511	29946711	+	0	NA	intron (NM_001164724, intron 1 of 7)	RMER5|LTR|ERV1	821	NM_001164724	77125	Mm.182359	NM_133775	ENSMUSG00000024810	Il33	9230117N10Rik|Il-33|Il1f11|NF-HEV	interleukin 33	protein-coding	0	0.363184	HNF1b.Homeobox..PDAC.HNF1B.ChIP.Seq.GSE64557..Homer.Distance.From.Peak.sequence.strand.conservation.	-31(TTAAAAATTAAC,-,0.00)
WT_peak_16932	chr19	29946511	29946711	+	0	NA	intron (NM_001164724, intron 1 of 7)	RMER5|LTR|ERV1	821	NM_001164724	77125	Mm.182359	NM_133775	ENSMUSG00000024810	Il33	9230117N10Rik|Il-33|Il1f11|NF-HEV	interleukin 33	protein-coding	0	0.363184	Hnf1.Homeobox..Liver.Foxa2.Chip.Seq.GSE25694..Homer.Distance.From.Peak.sequence.strand.conservation.	-33(GCTTAAAAATTAA,+,0.00),-31(TTAAAAATTAACT,-,0.00)
WT_peak_16932	chr19	29946511	29946711	+	0	NA	intron (NM_001164724, intron 1 of 7)	RMER5|LTR|ERV1	821	NM_001164724	77125	Mm.182359	NM_133775	ENSMUSG00000024810	Il33	9230117N10Rik|Il-33|Il1f11|NF-HEV	interleukin 33	protein-coding	0	0.363184	Sox3.HMG..NPC.Sox3.ChIP.Seq.GSE33059..Homer.Distance.From.Peak.sequence.strand.conservation.	48(CCATTGTG,+,0.00)
WT_peak_16932	chr19	29946511	29946711	+	0	NA	intron (NM_001164724, intron 1 of 7)	RMER5|LTR|ERV1	821	NM_001164724	77125	Mm.182359	NM_133775	ENSMUSG00000024810	Il33	9230117N10Rik|Il-33|Il1f11|NF-HEV	interleukin 33	protein-coding	0	0.363184	Sox10.HMG..SciaticNerve.Sox3.ChIP.Seq.GSE35132..Homer.Distance.From.Peak.sequence.strand.conservation.	48(CCATTGTGGC,+,0.00)
WT_peak_16932	chr19	29946511	29946711	+	0	NA	intron (NM_001164724, intron 1 of 7)	RMER5|LTR|ERV1	821	NM_001164724	77125	Mm.182359	NM_133775	ENSMUSG00000024810	Il33	9230117N10Rik|Il-33|Il1f11|NF-HEV	interleukin 33	protein-coding	0	0.363184	Sox6.HMG..Myotubes.Sox6.ChIP.Seq.GSE32627..Homer.Distance.From.Peak.sequence.strand.conservation.	48(CCATTGTGGC,+,0.00)
WT_peak_16932	chr19	29946511	29946711	+	0	NA	intron (NM_001164724, intron 1 of 7)	RMER5|LTR|ERV1	821	NM_001164724	77125	Mm.182359	NM_133775	ENSMUSG00000024810	Il33	9230117N10Rik|Il-33|Il1f11|NF-HEV	interleukin 33	protein-coding	0	0.363184	STAT4.Stat..CD4.Stat4.ChIP.Seq.GSE22104..Homer.Distance.From.Peak.sequence.strand.conservation.	5(CTTTAAAGGAAA,+,0.00),6(TTTAAAGGAAAT,-,0.00)
WT_peak_16932	chr19	29946511	29946711	+	0	NA	intron (NM_001164724, intron 1 of 7)	RMER5|LTR|ERV1	821	NM_001164724	77125	Mm.182359	NM_133775	ENSMUSG00000024810	Il33	9230117N10Rik|Il-33|Il1f11|NF-HEV	interleukin 33	protein-coding	0	0.363184	Pitx1.Homeobox..Chicken.Pitx1.ChIP.Seq.GSE38910..Homer.Distance.From.Peak.sequence.strand.conservation.	-57(TAATCCTA,+,0.00),-36(AAGGCTTA,-,0.00),53(GTGGCTTA,-,0.00)
WT_peak_16932	chr19	29946511	29946711	+	0	NA	intron (NM_001164724, intron 1 of 7)	RMER5|LTR|ERV1	821	NM_001164724	77125	Mm.182359	NM_133775	ENSMUSG00000024810	Il33	9230117N10Rik|Il-33|Il1f11|NF-HEV	interleukin 33	protein-coding	0	0.363184	Pax7.Paired.Homeobox..long.Myoblast.Pax7.ChIP.Seq.GSE25064..Homer.Distance.From.Peak.sequence.strand.conservation.	-57(TAATCCTATTAC,+,0.00)
WT_peak_16932	chr19	29946511	29946711	+	0	NA	intron (NM_001164724, intron 1 of 7)	RMER5|LTR|ERV1	821	NM_001164724	77125	Mm.182359	NM_133775	ENSMUSG00000024810	Il33	9230117N10Rik|Il-33|Il1f11|NF-HEV	interleukin 33	protein-coding	0	0.363184	GSC.Homeobox..FrogEmbryos.GSC.ChIP.Seq.DRA000576..Homer.Distance.From.Peak.sequence.strand.conservation.	-58(CTAATCCT,-,0.00)
WT_peak_16932	chr19	29946511	29946711	+	0	NA	intron (NM_001164724, intron 1 of 7)	RMER5|LTR|ERV1	821	NM_001164724	77125	Mm.182359	NM_133775	ENSMUSG00000024810	Il33	9230117N10Rik|Il-33|Il1f11|NF-HEV	interleukin 33	protein-coding	0	0.363184	Phox2a.Homeobox..Neuron.Phox2a.ChIP.Seq.GSE31456..Homer.Distance.From.Peak.sequence.strand.conservation.	-58(CTAATCCTATTA,+,0.00),-57(TAATCCTATTAC,-,0.00)
WT_peak_16932	chr19	29946511	29946711	+	0	NA	intron (NM_001164724, intron 1 of 7)	RMER5|LTR|ERV1	821	NM_001164724	77125	Mm.182359	NM_133775	ENSMUSG00000024810	Il33	9230117N10Rik|Il-33|Il1f11|NF-HEV	interleukin 33	protein-coding	0	0.363184	Prop1.Homeobox..GHFT1.PROP1.biotin.ChIP.Seq.GSE77302..Homer.Distance.From.Peak.sequence.strand.conservation.	-58(CTAATCCTATTA,+,0.00),-57(TAATCCTATTAC,-,0.00)
WT_peak_16932	chr19	29946511	29946711	+	0	NA	intron (NM_001164724, intron 1 of 7)	RMER5|LTR|ERV1	821	NM_001164724	77125	Mm.182359	NM_133775	ENSMUSG00000024810	Il33	9230117N10Rik|Il-33|Il1f11|NF-HEV	interleukin 33	protein-coding	0	0.363184	CRX.Homeobox..Retina.Crx.ChIP.Seq.GSE20012..Homer.Distance.From.Peak.sequence.strand.conservation.	-59(GCTAATCC,+,0.00),-34(GGCTTAAA,-,0.00),55(GGCTTAGT,-,0.00)
WT_peak_16932	chr19	29946511	29946711	+	0	NA	intron (NM_001164724, intron 1 of 7)	RMER5|LTR|ERV1	821	NM_001164724	77125	Mm.182359	NM_133775	ENSMUSG00000024810	Il33	9230117N10Rik|Il-33|Il1f11|NF-HEV	interleukin 33	protein-coding	0	0.363184	Otx2.Homeobox..EpiLC.Otx2.ChIP.Seq.GSE56098..Homer.Distance.From.Peak.sequence.strand.conservation.	-59(GCTAATCCTA,+,0.00)
WT_peak_16932	chr19	29946511	29946711	+	0	NA	intron (NM_001164724, intron 1 of 7)	RMER5|LTR|ERV1	821	NM_001164724	77125	Mm.182359	NM_133775	ENSMUSG00000024810	Il33	9230117N10Rik|Il-33|Il1f11|NF-HEV	interleukin 33	protein-coding	0	0.363184	RUNX.Runt..HPC7.Runx1.ChIP.Seq.GSE22178..Homer.Distance.From.Peak.sequence.strand.conservation.	-68(ATGTGGTTAG,-,0.00)
WT_peak_16932	chr19	29946511	29946711	+	0	NA	intron (NM_001164724, intron 1 of 7)	RMER5|LTR|ERV1	821	NM_001164724	77125	Mm.182359	NM_133775	ENSMUSG00000024810	Il33	9230117N10Rik|Il-33|Il1f11|NF-HEV	interleukin 33	protein-coding	0	0.363184	Six2.Homeobox..NephronProgenitor.Six2.ChIP.Seq.GSE39837..Homer.Distance.From.Peak.sequence.strand.conservation.	69(GATTCAAGTTAC,-,0.00)
WT_peak_16932	chr19	29946511	29946711	+	0	NA	intron (NM_001164724, intron 1 of 7)	RMER5|LTR|ERV1	821	NM_001164724	77125	Mm.182359	NM_133775	ENSMUSG00000024810	Il33	9230117N10Rik|Il-33|Il1f11|NF-HEV	interleukin 33	protein-coding	0	0.363184	RUNX1.Runt..Jurkat.RUNX1.ChIP.Seq.GSE29180..Homer.Distance.From.Peak.sequence.strand.conservation.	-69(TATGTGGTTA,-,0.00),50(ATTGTGGCTT,-,0.00)
WT_peak_16932	chr19	29946511	29946711	+	0	NA	intron (NM_001164724, intron 1 of 7)	RMER5|LTR|ERV1	821	NM_001164724	77125	Mm.182359	NM_133775	ENSMUSG00000024810	Il33	9230117N10Rik|Il-33|Il1f11|NF-HEV	interleukin 33	protein-coding	0	0.363184	RUNX.AML.Runt..CD4..PolII.ChIP.Seq.Barski_et_al...Homer.Distance.From.Peak.sequence.strand.conservation.	-69(TATGTGGTTA,+,0.00)
WT_peak_16932	chr19	29946511	29946711	+	0	NA	intron (NM_001164724, intron 1 of 7)	RMER5|LTR|ERV1	821	NM_001164724	77125	Mm.182359	NM_133775	ENSMUSG00000024810	Il33	9230117N10Rik|Il-33|Il1f11|NF-HEV	interleukin 33	protein-coding	0	0.363184	Nkx3.1.Homeobox..LNCaP.Nkx3.1.ChIP.Seq.GSE28264..Homer.Distance.From.Peak.sequence.strand.conservation.	-70(TTATGTGGTT,-,0.00)
WT_peak_16932	chr19	29946511	29946711	+	0	NA	intron (NM_001164724, intron 1 of 7)	RMER5|LTR|ERV1	821	NM_001164724	77125	Mm.182359	NM_133775	ENSMUSG00000024810	Il33	9230117N10Rik|Il-33|Il1f11|NF-HEV	interleukin 33	protein-coding	0	0.363184	RUNX2.Runt..PCa.RUNX2.ChIP.Seq.GSE33889..Homer.Distance.From.Peak.sequence.strand.conservation.	-70(TTATGTGGTTAG,-,0.00)
WT_peak_16932	chr19	29946511	29946711	+	0	NA	intron (NM_001164724, intron 1 of 7)	RMER5|LTR|ERV1	821	NM_001164724	77125	Mm.182359	NM_133775	ENSMUSG00000024810	Il33	9230117N10Rik|Il-33|Il1f11|NF-HEV	interleukin 33	protein-coding	0	0.363184	COUP.TFII.NR..Artia.Nr2f2.ChIP.Seq.GSE46497..Homer.Distance.From.Peak.sequence.strand.conservation.	-76(TGACCTTT,-,0.00)
WT_peak_16932	chr19	29946511	29946711	+	0	NA	intron (NM_001164724, intron 1 of 7)	RMER5|LTR|ERV1	821	NM_001164724	77125	Mm.182359	NM_133775	ENSMUSG00000024810	Il33	9230117N10Rik|Il-33|Il1f11|NF-HEV	interleukin 33	protein-coding	0	0.363184	THRb.NR..Liver.NR1A2.ChIP.Seq.GSE52613..Homer.Distance.From.Peak.sequence.strand.conservation.	-76(TGACCTTT,-,0.00)
WT_peak_16932	chr19	29946511	29946711	+	0	NA	intron (NM_001164724, intron 1 of 7)	RMER5|LTR|ERV1	821	NM_001164724	77125	Mm.182359	NM_133775	ENSMUSG00000024810	Il33	9230117N10Rik|Il-33|Il1f11|NF-HEV	interleukin 33	protein-coding	0	0.363184	COUP.TFII.NR..K562.NR2F1.ChIP.Seq.Encode..Homer.Distance.From.Peak.sequence.strand.conservation.	-76(TGACCTTTATGT,-,0.00)
WT_peak_16932	chr19	29946511	29946711	+	0	NA	intron (NM_001164724, intron 1 of 7)	RMER5|LTR|ERV1	821	NM_001164724	77125	Mm.182359	NM_133775	ENSMUSG00000024810	Il33	9230117N10Rik|Il-33|Il1f11|NF-HEV	interleukin 33	protein-coding	0	0.363184	EAR2.NR..K562.NR2F6.ChIP.Seq.Encode..Homer.Distance.From.Peak.sequence.strand.conservation.	-76(TGACCTTTATGT,-,0.00)
WT_peak_16932	chr19	29946511	29946711	+	0	NA	intron (NM_001164724, intron 1 of 7)	RMER5|LTR|ERV1	821	NM_001164724	77125	Mm.182359	NM_133775	ENSMUSG00000024810	Il33	9230117N10Rik|Il-33|Il1f11|NF-HEV	interleukin 33	protein-coding	0	0.363184	Nur77.NR..K562.NR4A1.ChIP.Seq.GSE31363..Homer.Distance.From.Peak.sequence.strand.conservation.	-76(TGACCTTTATGT,+,0.00)
WT_peak_16932	chr19	29946511	29946711	+	0	NA	intron (NM_001164724, intron 1 of 7)	RMER5|LTR|ERV1	821	NM_001164724	77125	Mm.182359	NM_133775	ENSMUSG00000024810	Il33	9230117N10Rik|Il-33|Il1f11|NF-HEV	interleukin 33	protein-coding	0	0.363184	Erra.NR..HepG2.Erra.ChIP.Seq.GSE31477..Homer.Distance.From.Peak.sequence.strand.conservation.	-77(CTGACCTTTA,-,0.00),44(CTGACCATTG,-,0.00)
WT_peak_16932	chr19	29946511	29946711	+	0	NA	intron (NM_001164724, intron 1 of 7)	RMER5|LTR|ERV1	821	NM_001164724	77125	Mm.182359	NM_133775	ENSMUSG00000024810	Il33	9230117N10Rik|Il-33|Il1f11|NF-HEV	interleukin 33	protein-coding	0	0.363184	Esrrb.NR..mES.Esrrb.ChIP.Seq.GSE11431..Homer.Distance.From.Peak.sequence.strand.conservation.	-77(CTGACCTTTA,+,0.00)
WT_peak_16932	chr19	29946511	29946711	+	0	NA	intron (NM_001164724, intron 1 of 7)	RMER5|LTR|ERV1	821	NM_001164724	77125	Mm.182359	NM_133775	ENSMUSG00000024810	Il33	9230117N10Rik|Il-33|Il1f11|NF-HEV	interleukin 33	protein-coding	0	0.363184	RARa.NR..K562.RARa.ChIP.Seq.Encode..Homer.Distance.From.Peak.sequence.strand.conservation.	-77(CTGACCTTTA,+,0.00)
WT_peak_16932	chr19	29946511	29946711	+	0	NA	intron (NM_001164724, intron 1 of 7)	RMER5|LTR|ERV1	821	NM_001164724	77125	Mm.182359	NM_133775	ENSMUSG00000024810	Il33	9230117N10Rik|Il-33|Il1f11|NF-HEV	interleukin 33	protein-coding	0	0.363184	EHF.ETS..LoVo.EHF.ChIP.Seq.GSE49402..Homer.Distance.From.Peak.sequence.strand.conservation.	8(TAAAGGAAAT,+,0.00)
WT_peak_16932	chr19	29946511	29946711	+	0	NA	intron (NM_001164724, intron 1 of 7)	RMER5|LTR|ERV1	821	NM_001164724	77125	Mm.182359	NM_133775	ENSMUSG00000024810	Il33	9230117N10Rik|Il-33|Il1f11|NF-HEV	interleukin 33	protein-coding	0	0.363184	PRDM10.Zf..HEK293.PRDM10.eGFP.ChIP.Seq.Encode..Homer.Distance.From.Peak.sequence.strand.conservation.	87(TGATACATTCCT,+,0.00)
WT_peak_16932	chr19	29946511	29946711	+	0	NA	intron (NM_001164724, intron 1 of 7)	RMER5|LTR|ERV1	821	NM_001164724	77125	Mm.182359	NM_133775	ENSMUSG00000024810	Il33	9230117N10Rik|Il-33|Il1f11|NF-HEV	interleukin 33	protein-coding	0	0.363184	MYB.HTH..ERMYB.Myb.ChIPSeq.GSE22095..Homer.Distance.From.Peak.sequence.strand.conservation.	-88(CAACTGAA,-,0.00)
WT_peak_16932	chr19	29946511	29946711	+	0	NA	intron (NM_001164724, intron 1 of 7)	RMER5|LTR|ERV1	821	NM_001164724	77125	Mm.182359	NM_133775	ENSMUSG00000024810	Il33	9230117N10Rik|Il-33|Il1f11|NF-HEV	interleukin 33	protein-coding	0	0.363184	TEAD1.TEAD..HepG2.TEAD1.ChIP.Seq.Encode..Homer.Distance.From.Peak.sequence.strand.conservation.	89(ATACATTCCT,+,0.00)
WT_peak_16932	chr19	29946511	29946711	+	0	NA	intron (NM_001164724, intron 1 of 7)	RMER5|LTR|ERV1	821	NM_001164724	77125	Mm.182359	NM_133775	ENSMUSG00000024810	Il33	9230117N10Rik|Il-33|Il1f11|NF-HEV	interleukin 33	protein-coding	0	0.363184	AMYB.HTH..Testes.AMYB.ChIP.Seq.GSE44588..Homer.Distance.From.Peak.sequence.strand.conservation.	-89(CCAACTGAAA,-,0.00)
WT_peak_16932	chr19	29946511	29946711	+	0	NA	intron (NM_001164724, intron 1 of 7)	RMER5|LTR|ERV1	821	NM_001164724	77125	Mm.182359	NM_133775	ENSMUSG00000024810	Il33	9230117N10Rik|Il-33|Il1f11|NF-HEV	interleukin 33	protein-coding	0	0.363184	TEAD3.TEA..HepG2.TEAD3.ChIP.Seq.Encode..Homer.Distance.From.Peak.sequence.strand.conservation.	90(TACATTCCTA,+,0.00)
WT_peak_16932	chr19	29946511	29946711	+	0	NA	intron (NM_001164724, intron 1 of 7)	RMER5|LTR|ERV1	821	NM_001164724	77125	Mm.182359	NM_133775	ENSMUSG00000024810	Il33	9230117N10Rik|Il-33|Il1f11|NF-HEV	interleukin 33	protein-coding	0	0.363184	TEAD2.TEA..Py2T.Tead2.ChIP.Seq.GSE55709..Homer.Distance.From.Peak.sequence.strand.conservation.	91(ACATTCCTAA,-,0.00)
WT_peak_16932	chr19	29946511	29946711	+	0	NA	intron (NM_001164724, intron 1 of 7)	RMER5|LTR|ERV1	821	NM_001164724	77125	Mm.182359	NM_133775	ENSMUSG00000024810	Il33	9230117N10Rik|Il-33|Il1f11|NF-HEV	interleukin 33	protein-coding	0	0.363184	TEAD4.TEA..Tropoblast.Tead4.ChIP.Seq.GSE37350..Homer.Distance.From.Peak.sequence.strand.conservation.	91(ACATTCCTAA,-,0.00)
WT_peak_16932	chr19	29946511	29946711	+	0	NA	intron (NM_001164724, intron 1 of 7)	RMER5|LTR|ERV1	821	NM_001164724	77125	Mm.182359	NM_133775	ENSMUSG00000024810	Il33	9230117N10Rik|Il-33|Il1f11|NF-HEV	interleukin 33	protein-coding	0	0.363184	TEAD.TEA..Fibroblast.PU.1.ChIP.Seq.Unpublished..Homer.Distance.From.Peak.sequence.strand.conservation.	91(ACATTCCTAA,-,0.00)
WT_peak_16932	chr19	29946511	29946711	+	0	NA	intron (NM_001164724, intron 1 of 7)	RMER5|LTR|ERV1	821	NM_001164724	77125	Mm.182359	NM_133775	ENSMUSG00000024810	Il33	9230117N10Rik|Il-33|Il1f11|NF-HEV	interleukin 33	protein-coding	0	0.363184	EWS.FLI1.fusion.ETS..SK_N_MC.EWS.FLI1.ChIP.Seq.SRA014231..Homer.Distance.From.Peak.sequence.strand.conservation.	-98(GTTTCCTGCC,-,0.00)
WT_peak_16932	chr19	29946511	29946711	+	0	NA	intron (NM_001164724, intron 1 of 7)	RMER5|LTR|ERV1	821	NM_001164724	77125	Mm.182359	NM_133775	ENSMUSG00000024810	Il33	9230117N10Rik|Il-33|Il1f11|NF-HEV	interleukin 33	protein-coding	0	0.363184	EWS.ERG.fusion.ETS..CADO_ES1.EWS.ERG.ChIP.Seq.SRA014231..Homer.Distance.From.Peak.sequence.strand.conservation.	-98(GTTTCCTGCC,+,0.00),8(TAAAGGAAAT,-,0.00)
WT_peak_16932	chr19	29946511	29946711	+	0	NA	intron (NM_001164724, intron 1 of 7)	RMER5|LTR|ERV1	821	NM_001164724	77125	Mm.182359	NM_133775	ENSMUSG00000024810	Il33	9230117N10Rik|Il-33|Il1f11|NF-HEV	interleukin 33	protein-coding	0	0.363184	ERG.ETS..VCaP.ERG.ChIP.Seq.GSE14097..Homer.Distance.From.Peak.sequence.strand.conservation.	-99(TGTTTCCTGC,-,0.00)
WT_peak_16932	chr19	29946511	29946711	+	0	NA	intron (NM_001164724, intron 1 of 7)	RMER5|LTR|ERV1	821	NM_001164724	77125	Mm.182359	NM_133775	ENSMUSG00000024810	Il33	9230117N10Rik|Il-33|Il1f11|NF-HEV	interleukin 33	protein-coding	0	0.363184	Fli1.ETS..CD8.FLI.ChIP.Seq.GSE20898..Homer.Distance.From.Peak.sequence.strand.conservation.	-99(TGTTTCCTGC,+,0.00)
WT_peak_16931	chr19	29942491	29942691	+	0	NA	intron (NM_133775, intron 1 of 7)	L2a|LINE|L2	-3199	NM_001164724	77125	Mm.182359	NM_133775	ENSMUSG00000024810	Il33	9230117N10Rik|Il-33|Il1f11|NF-HEV	interleukin 33	protein-coding	0.025	0.512438	NF1.halfsite.CTF..LNCaP.NF1.ChIP.Seq.Unpublished..Homer.Distance.From.Peak.sequence.strand.conservation.	-21(CCTGCCAG,-,0.00)
WT_peak_16931	chr19	29942491	29942691	+	0	NA	intron (NM_133775, intron 1 of 7)	L2a|LINE|L2	-3199	NM_001164724	77125	Mm.182359	NM_133775	ENSMUSG00000024810	Il33	9230117N10Rik|Il-33|Il1f11|NF-HEV	interleukin 33	protein-coding	0.025	0.512438	MYB.HTH..ERMYB.Myb.ChIPSeq.GSE22095..Homer.Distance.From.Peak.sequence.strand.conservation.	-30(CAACAGCC,-,0.00)
WT_peak_16931	chr19	29942491	29942691	+	0	NA	intron (NM_133775, intron 1 of 7)	L2a|LINE|L2	-3199	NM_001164724	77125	Mm.182359	NM_133775	ENSMUSG00000024810	Il33	9230117N10Rik|Il-33|Il1f11|NF-HEV	interleukin 33	protein-coding	0.025	0.512438	Foxo1.Forkhead..RAW.Foxo1.ChIP.Seq.Fan_et_al...Homer.Distance.From.Peak.sequence.strand.conservation.	30(CTGCTTCC,+,0.00)
WT_peak_16931	chr19	29942491	29942691	+	0	NA	intron (NM_133775, intron 1 of 7)	L2a|LINE|L2	-3199	NM_001164724	77125	Mm.182359	NM_133775	ENSMUSG00000024810	Il33	9230117N10Rik|Il-33|Il1f11|NF-HEV	interleukin 33	protein-coding	0.025	0.512438	AMYB.HTH..Testes.AMYB.ChIP.Seq.GSE44588..Homer.Distance.From.Peak.sequence.strand.conservation.	-31(TCAACAGCCG,-,0.00)
WT_peak_16931	chr19	29942491	29942691	+	0	NA	intron (NM_133775, intron 1 of 7)	L2a|LINE|L2	-3199	NM_001164724	77125	Mm.182359	NM_133775	ENSMUSG00000024810	Il33	9230117N10Rik|Il-33|Il1f11|NF-HEV	interleukin 33	protein-coding	0.025	0.512438	BMYB.HTH..Hela.BMYB.ChIP.Seq.GSE27030..Homer.Distance.From.Peak.sequence.strand.conservation.	-31(TCAACAGCCG,+,0.00)
WT_peak_16931	chr19	29942491	29942691	+	0	NA	intron (NM_133775, intron 1 of 7)	L2a|LINE|L2	-3199	NM_001164724	77125	Mm.182359	NM_133775	ENSMUSG00000024810	Il33	9230117N10Rik|Il-33|Il1f11|NF-HEV	interleukin 33	protein-coding	0.025	0.512438	Stat3.il21.Stat..CD4.Stat3.ChIP.Seq.GSE19198..Homer.Distance.From.Peak.sequence.strand.conservation.	31(TGCTTCCCAGCACC,+,0.00)
WT_peak_16931	chr19	29942491	29942691	+	0	NA	intron (NM_133775, intron 1 of 7)	L2a|LINE|L2	-3199	NM_001164724	77125	Mm.182359	NM_133775	ENSMUSG00000024810	Il33	9230117N10Rik|Il-33|Il1f11|NF-HEV	interleukin 33	protein-coding	0.025	0.512438	Rfx6.HTH..Min6b1.Rfx6.HA.ChIP.Seq.GSE62844..Homer.Distance.From.Peak.sequence.strand.conservation.	31(TGCTTCCCAGCACCT,+,0.00),43(CCTAGCCTAGCAGCA,+,0.00)
WT_peak_16931	chr19	29942491	29942691	+	0	NA	intron (NM_133775, intron 1 of 7)	L2a|LINE|L2	-3199	NM_001164724	77125	Mm.182359	NM_133775	ENSMUSG00000024810	Il33	9230117N10Rik|Il-33|Il1f11|NF-HEV	interleukin 33	protein-coding	0.025	0.512438	Brachyury.T.box..Mesoendoderm.Brachyury.ChIP.exo.GSE54963..Homer.Distance.From.Peak.sequence.strand.conservation.	-33(ACTCAACAGCCGCCTGCCAGT,+,0.00)
WT_peak_16931	chr19	29942491	29942691	+	0	NA	intron (NM_133775, intron 1 of 7)	L2a|LINE|L2	-3199	NM_001164724	77125	Mm.182359	NM_133775	ENSMUSG00000024810	Il33	9230117N10Rik|Il-33|Il1f11|NF-HEV	interleukin 33	protein-coding	0.025	0.512438	CEBP.bZIP..ThioMac.CEBPb.ChIP.Seq.GSE21512..Homer.Distance.From.Peak.sequence.strand.conservation.	-36(ATTACTCAAC,+,0.00)
WT_peak_16931	chr19	29942491	29942691	+	0	NA	intron (NM_133775, intron 1 of 7)	L2a|LINE|L2	-3199	NM_001164724	77125	Mm.182359	NM_133775	ENSMUSG00000024810	Il33	9230117N10Rik|Il-33|Il1f11|NF-HEV	interleukin 33	protein-coding	0.025	0.512438	Tbx5.T.box..HL1.Tbx5.biotin.ChIP.Seq.GSE21529..Homer.Distance.From.Peak.sequence.strand.conservation.	38(CAGCACCT,-,0.00)
WT_peak_16931	chr19	29942491	29942691	+	0	NA	intron (NM_133775, intron 1 of 7)	L2a|LINE|L2	-3199	NM_001164724	77125	Mm.182359	NM_133775	ENSMUSG00000024810	Il33	9230117N10Rik|Il-33|Il1f11|NF-HEV	interleukin 33	protein-coding	0.025	0.512438	NFIL3.bZIP..HepG2.NFIL3.ChIP.Seq.Encode..Homer.Distance.From.Peak.sequence.strand.conservation.	-41(TGAATATTACTCAAC,-,0.00)
WT_peak_16931	chr19	29942491	29942691	+	0	NA	intron (NM_133775, intron 1 of 7)	L2a|LINE|L2	-3199	NM_001164724	77125	Mm.182359	NM_133775	ENSMUSG00000024810	Il33	9230117N10Rik|Il-33|Il1f11|NF-HEV	interleukin 33	protein-coding	0.025	0.512438	Smad3.MAD..NPC.Smad3.ChIP.Seq.GSE36673..Homer.Distance.From.Peak.sequence.strand.conservation.	44(CTAGCCTA,-,0.00),60(CTGTCTGA,+,0.00)
WT_peak_16931	chr19	29942491	29942691	+	0	NA	intron (NM_133775, intron 1 of 7)	L2a|LINE|L2	-3199	NM_001164724	77125	Mm.182359	NM_133775	ENSMUSG00000024810	Il33	9230117N10Rik|Il-33|Il1f11|NF-HEV	interleukin 33	protein-coding	0.025	0.512438	Olig2.bHLH..Neuron.Olig2.ChIP.Seq.GSE30882..Homer.Distance.From.Peak.sequence.strand.conservation.	55(GCAAGCTGTC,+,0.00)
WT_peak_16931	chr19	29942491	29942691	+	0	NA	intron (NM_133775, intron 1 of 7)	L2a|LINE|L2	-3199	NM_001164724	77125	Mm.182359	NM_133775	ENSMUSG00000024810	Il33	9230117N10Rik|Il-33|Il1f11|NF-HEV	interleukin 33	protein-coding	0.025	0.512438	Smad2.MAD..ES.SMAD2.ChIP.Seq.GSE29422..Homer.Distance.From.Peak.sequence.strand.conservation.	60(CTGTCTGA,+,0.00)
WT_peak_16931	chr19	29942491	29942691	+	0	NA	intron (NM_133775, intron 1 of 7)	L2a|LINE|L2	-3199	NM_001164724	77125	Mm.182359	NM_133775	ENSMUSG00000024810	Il33	9230117N10Rik|Il-33|Il1f11|NF-HEV	interleukin 33	protein-coding	0.025	0.512438	Atf3.bZIP..GBM.ATF3.ChIP.Seq.GSE33912..Homer.Distance.From.Peak.sequence.strand.conservation.	62(GTCTGACTCATT,-,0.00),63(TCTGACTCATTG,+,0.00)
WT_peak_16931	chr19	29942491	29942691	+	0	NA	intron (NM_133775, intron 1 of 7)	L2a|LINE|L2	-3199	NM_001164724	77125	Mm.182359	NM_133775	ENSMUSG00000024810	Il33	9230117N10Rik|Il-33|Il1f11|NF-HEV	interleukin 33	protein-coding	0.025	0.512438	Fosl2.bZIP..3T3L1.Fosl2.ChIP.Seq.GSE56872..Homer.Distance.From.Peak.sequence.strand.conservation.	62(GTCTGACTCATT,-,0.00),63(TCTGACTCATTG,+,0.00)
WT_peak_16931	chr19	29942491	29942691	+	0	NA	intron (NM_133775, intron 1 of 7)	L2a|LINE|L2	-3199	NM_001164724	77125	Mm.182359	NM_133775	ENSMUSG00000024810	Il33	9230117N10Rik|Il-33|Il1f11|NF-HEV	interleukin 33	protein-coding	0.025	0.512438	Jun.AP1.bZIP..K562.cJun.ChIP.Seq.GSE31477..Homer.Distance.From.Peak.sequence.strand.conservation.	62(GTCTGACTCATT,-,0.00),63(TCTGACTCATTG,+,0.00)
WT_peak_16931	chr19	29942491	29942691	+	0	NA	intron (NM_133775, intron 1 of 7)	L2a|LINE|L2	-3199	NM_001164724	77125	Mm.182359	NM_133775	ENSMUSG00000024810	Il33	9230117N10Rik|Il-33|Il1f11|NF-HEV	interleukin 33	protein-coding	0.025	0.512438	Fra1.bZIP..BT549.Fra1.ChIP.Seq.GSE46166..Homer.Distance.From.Peak.sequence.strand.conservation.	62(GTCTGACTCATT,+,0.00),63(TCTGACTCATTG,-,0.00)
WT_peak_16931	chr19	29942491	29942691	+	0	NA	intron (NM_133775, intron 1 of 7)	L2a|LINE|L2	-3199	NM_001164724	77125	Mm.182359	NM_133775	ENSMUSG00000024810	Il33	9230117N10Rik|Il-33|Il1f11|NF-HEV	interleukin 33	protein-coding	0.025	0.512438	Fra2.bZIP..Striatum.Fra2.ChIP.Seq.GSE43429..Homer.Distance.From.Peak.sequence.strand.conservation.	62(GTCTGACTCATT,+,0.00),63(TCTGACTCATTG,-,0.00)
WT_peak_16931	chr19	29942491	29942691	+	0	NA	intron (NM_133775, intron 1 of 7)	L2a|LINE|L2	-3199	NM_001164724	77125	Mm.182359	NM_133775	ENSMUSG00000024810	Il33	9230117N10Rik|Il-33|Il1f11|NF-HEV	interleukin 33	protein-coding	0.025	0.512438	AP.1.bZIP..ThioMac.PU.1.ChIP.Seq.GSE21512..Homer.Distance.From.Peak.sequence.strand.conservation.	63(TCTGACTCAT,-,0.00),64(CTGACTCATT,+,0.00)
WT_peak_16931	chr19	29942491	29942691	+	0	NA	intron (NM_133775, intron 1 of 7)	L2a|LINE|L2	-3199	NM_001164724	77125	Mm.182359	NM_133775	ENSMUSG00000024810	Il33	9230117N10Rik|Il-33|Il1f11|NF-HEV	interleukin 33	protein-coding	0.025	0.512438	BATF.bZIP..Th17.BATF.ChIP.Seq.GSE39756..Homer.Distance.From.Peak.sequence.strand.conservation.	63(TCTGACTCAT,+,0.00),64(CTGACTCATT,-,0.00)
WT_peak_16931	chr19	29942491	29942691	+	0	NA	intron (NM_133775, intron 1 of 7)	L2a|LINE|L2	-3199	NM_001164724	77125	Mm.182359	NM_133775	ENSMUSG00000024810	Il33	9230117N10Rik|Il-33|Il1f11|NF-HEV	interleukin 33	protein-coding	0.025	0.512438	JunB.bZIP..DendriticCells.Junb.ChIP.Seq.GSE36099..Homer.Distance.From.Peak.sequence.strand.conservation.	63(TCTGACTCAT,+,0.00),64(CTGACTCATT,-,0.00)
WT_peak_16931	chr19	29942491	29942691	+	0	NA	intron (NM_133775, intron 1 of 7)	L2a|LINE|L2	-3199	NM_001164724	77125	Mm.182359	NM_133775	ENSMUSG00000024810	Il33	9230117N10Rik|Il-33|Il1f11|NF-HEV	interleukin 33	protein-coding	0.025	0.512438	NFY.CCAAT..Promoter.Homer.Distance.From.Peak.sequence.strand.conservation.	68(CTCATTGGCG,-,0.00)
WT_peak_16931	chr19	29942491	29942691	+	0	NA	intron (NM_133775, intron 1 of 7)	L2a|LINE|L2	-3199	NM_001164724	77125	Mm.182359	NM_133775	ENSMUSG00000024810	Il33	9230117N10Rik|Il-33|Il1f11|NF-HEV	interleukin 33	protein-coding	0.025	0.512438	Atf1.bZIP..K562.ATF1.ChIP.Seq.GSE31477..Homer.Distance.From.Peak.sequence.strand.conservation.	-75(CCTGACGTCA,+,0.00),-73(TGACGTCAGT,-,0.00),73(TGGCGTCATC,-,0.00)
WT_peak_16931	chr19	29942491	29942691	+	0	NA	intron (NM_133775, intron 1 of 7)	L2a|LINE|L2	-3199	NM_001164724	77125	Mm.182359	NM_133775	ENSMUSG00000024810	Il33	9230117N10Rik|Il-33|Il1f11|NF-HEV	interleukin 33	protein-coding	0.025	0.512438	c.Jun.CRE.bZIP..K562.cJun.ChIP.Seq.GSE31477..Homer.Distance.From.Peak.sequence.strand.conservation.	-76(TCCTGACGTCAG,-,0.00),-74(CTGACGTCAGTG,+,0.00)
WT_peak_16931	chr19	29942491	29942691	+	0	NA	intron (NM_133775, intron 1 of 7)	L2a|LINE|L2	-3199	NM_001164724	77125	Mm.182359	NM_133775	ENSMUSG00000024810	Il33	9230117N10Rik|Il-33|Il1f11|NF-HEV	interleukin 33	protein-coding	0.025	0.512438	Atf2.bZIP..3T3L1.Atf2.ChIP.Seq.GSE56872..Homer.Distance.From.Peak.sequence.strand.conservation.	-76(TCCTGACGTCAG,+,0.00),-74(CTGACGTCAGTG,-,0.00)
WT_peak_16931	chr19	29942491	29942691	+	0	NA	intron (NM_133775, intron 1 of 7)	L2a|LINE|L2	-3199	NM_001164724	77125	Mm.182359	NM_133775	ENSMUSG00000024810	Il33	9230117N10Rik|Il-33|Il1f11|NF-HEV	interleukin 33	protein-coding	0.025	0.512438	Atf7.bZIP..3T3L1.Atf7.ChIP.Seq.GSE56872..Homer.Distance.From.Peak.sequence.strand.conservation.	-76(TCCTGACGTCAG,+,0.00),-74(CTGACGTCAGTG,-,0.00)
WT_peak_16931	chr19	29942491	29942691	+	0	NA	intron (NM_133775, intron 1 of 7)	L2a|LINE|L2	-3199	NM_001164724	77125	Mm.182359	NM_133775	ENSMUSG00000024810	Il33	9230117N10Rik|Il-33|Il1f11|NF-HEV	interleukin 33	protein-coding	0.025	0.512438	CRE.bZIP..Promoter.Homer.Distance.From.Peak.sequence.strand.conservation.	-76(TCCTGACGTCAG,+,0.00),-74(CTGACGTCAGTG,-,0.00)
WT_peak_16931	chr19	29942491	29942691	+	0	NA	intron (NM_133775, intron 1 of 7)	L2a|LINE|L2	-3199	NM_001164724	77125	Mm.182359	NM_133775	ENSMUSG00000024810	Il33	9230117N10Rik|Il-33|Il1f11|NF-HEV	interleukin 33	protein-coding	0.025	0.512438	Pitx1.Homeobox..Chicken.Pitx1.ChIP.Seq.GSE38910..Homer.Distance.From.Peak.sequence.strand.conservation.	8(CAGGATTT,-,0.00)
WT_peak_16931	chr19	29942491	29942691	+	0	NA	intron (NM_133775, intron 1 of 7)	L2a|LINE|L2	-3199	NM_001164724	77125	Mm.182359	NM_133775	ENSMUSG00000024810	Il33	9230117N10Rik|Il-33|Il1f11|NF-HEV	interleukin 33	protein-coding	0.025	0.512438	Nkx6.1.Homeobox..Islet.Nkx6.1.ChIP.Seq.GSE40975..Homer.Distance.From.Peak.sequence.strand.conservation.	81(TCATTAGA,-,0.00)
